# Integrative proteomic analysis and molecular dynamics simulations of ANKLE2 reveal mechanisms of microcephaly

**DOI:** 10.64898/2026.09.28.755110

**Authors:** Adam T. Fishburn, Vardhan Peddamallu, Nicholas J. Lopez, Ines M. Bilkic, Isabella J. Hixson, Edwina Mambou, Heng Pan, Boris Bonaventure, Cole J. Florio, Chase L. S. Skawinski, Michelle Lopez Ramos, Parth R. Bandivadekar, Sydney S. Becker, Bhargavi L. Gidugu, Judith L. A. Fishburn, Alana P. Gudinas, Jacqueline H. Barlow, Danielle J. Mai, Surl-Hee Ahn, Jeffrey R. Johnson, Nichole Link, Priya S. Shah

## Abstract

ANKLE2 is a scaffolding protein with crucial roles in neuroprogenitor cell division and embryonic brain development. Pathogenic variants in *ANKLE2* cause primary microcephaly, a congenital disorder characterized by impaired neurodevelopment. Nonetheless, the underlying dysfunction of ANKLE2 is not understood. Here, we define the ANKLE2 protein interaction landscape, which includes cell division proteins and novel microcephaly candidates in the APC (anaphase-promoting complex). Analysis of six pathogenic variants reveals changes in this interactome that likely result in microcephaly. Using molecular simulations, we identify the structural consequences of five pathogenic substitutions, including disruption of important helical structures. Combined, these techniques suggest loss of interaction with the PP2A (protein phosphatase 2A) complex is a common mechanism for ANKLE2 pathogenesis. Phosphoproteomics reveals widespread alterations in ANKLE2- and PP2A-dependent phosphorylation of cell division proteins. Together, our integrative proteomics and simulation approach improves the molecular understanding of ANKLE2 function and its pathogenic changes in primary microcephaly.

**Highlights:**

- ANKLE2 interacts with the APC (anaphase-promoting complex), whose loss results in microcephaly *in vivo*.
- Pathogenic ANKLE2 variants have distinct interaction networks and structural dynamics.
- Mutations in Caulimovirus Domain disrupt domain structure and interaction with PP2A (protein phosphatase 2A) complex.
- ANKLE2 regulates phosphorylation of many proteins through PP2A, including APC.
