## Supplementary Table 2 for "Integrative proteomic analysis and molecular dynamics simulations of ANKLE2 reveal mechanisms of microcephaly"

### Sheet: CD
Set 1											Set 2 (plotted)
WL	WT mdeg	WT delE	WT MRE	G201W mdeg	G201W delE	G201W MRE	V229G mdeg	V229G delE	V229G MRE		WL	WT mdeg	WT delE	WT MRE	G201W mdeg	G201W delE	G201W MRE	V229G mdeg	V229G delE	V229G MRE
190	5.07011	0.789043	2602.42	0.3763	0.0682332	225.047	2.16197	0.336161	1108.73		190	50.9348	13.5738	44769	-1.12258	-0.205883	-679.043	39.4767	7.33213	24182.8
191	2.97375	0.462794	1526.39	6.00999	1.08977	3594.28	2.9009	0.451056	1487.67		191	46.5473	12.4045	40912.6	2.53478	0.464883	1533.28	40.3458	7.49356	24715.3
192	-3.35563	-0.522224	-1722.4	-1.37874	-0.250002	-824.558	3.61915	0.562735	1856.01		192	46.7862	12.4682	41122.6	-7.14947	-1.31122	-4324.68	37.2009	6.90945	22788.7
193	-0.77972	-0.121345	-400.22	1.01983	0.184922	609.911	-1.54047	-0.239525	-790.001		193	41.7018	11.1132	36653.7	-1.47102	-0.269787	-889.813	36.1743	6.71877	22159.8
194	1.96392	0.305638	1008.05	2.4493	0.444123	1464.81	-0.9226	-0.143453	-473.138		194	37.5596	10.0094	33012.9	-4.9221	-0.902721	-2977.35	31.178	5.7908	19099.2
195	4.97967	0.774968	2556	0.72576	0.1316	434.042	5.29768	0.823727	2716.82		195	34.0214	9.06646	29903	-0.70087	-0.128541	-423.953	30.8511	5.73008	18898.9
196	-2.95822	-0.460377	-1518.42	1.42594	0.258561	852.786	1.77739	0.276363	911.501		196	35.6521	9.50103	31336.3	3.2489	0.595853	1965.24	28.3824	5.27155	17386.6
197	1.29034	0.200811	662.314	-0.74958	-0.135919	-448.288	3.52222	0.547664	1806.31		197	27.7762	7.40216	24413.8	-3.17879	-0.582995	-1922.83	25.2264	4.68538	15453.3
198	-6.52703	-1.01578	-3350.24	5.39165	0.97765	3224.48	0.16976	0.0263957	87.0583		198	23.1181	6.16081	20319.6	3.44108	0.631099	2081.49	21.2157	3.94045	12996.4
199	3.13182	0.487394	1607.52	0.66343	0.120298	396.765	4.57636	0.71157	2346.9		199	16.0435	4.27548	14101.4	-4.31565	-0.791497	-2610.51	17.497	3.24978	10718.4
200	0.83402	0.129795	428.091	5.30134	0.961274	3170.47	0.57778	0.089838	296.304		200	7.85396	2.09302	6903.21	-2.45431	-0.450124	-1484.6	9.04147	1.6793	5538.67
201	3.76148	0.585385	1930.72	2.6937	0.48844	1610.97	-1.16823	-0.181646	-599.105		201	3.25273	0.866829	2858.98	0.39154	0.071809	236.841	4.34496	0.807004	2661.66
202	-4.42191	-0.688166	-2269.71	0.10842	0.0196594	64.8408	-0.88911	-0.138246	-455.964		202	-2.86553	-0.763643	-2518.65	-1.88543	-0.345791	-1140.49	1.00584	0.186818	616.163
203	-11.0677	-1.72243	-5680.91	1.28434	0.232885	768.102	-7.41431	-1.15284	-3802.29		203	-6.65176	-1.77265	-5846.54	-7.56713	-1.38782	-4577.32	-3.50819	-0.651588	-2149.07
204	-15.366	-2.39135	-7887.16	-1.95908	-0.355233	-1171.63	-10.8892	-1.69314	-5584.32		204	-8.98052	-2.39324	-7893.4	-0.61583	-0.112944	-372.512	-6.07649	-1.12861	-3722.37
205	-18.0385	-2.80726	-9258.91	-4.78202	-0.867108	-2859.89	-10.9387	-1.70084	-5609.7		205	-11.6535	-3.10557	-10242.8	-3.74892	-0.687558	-2267.7	-9.72368	-1.80601	-5956.59
206	-20.3141	-3.16141	-10426.9	-4.3714	-0.792651	-2614.32	-14.4674	-2.24951	-7419.33		206	-14.3721	-3.83006	-12632.3	-6.98195	-1.2805	-4223.35	-12.0739	-2.24252	-7396.29
207	-21.1194	-3.28673	-10840.3	-4.40493	-0.798731	-2634.38	-15.4388	-2.40055	-7917.5		207	-15.9985	-4.26349	-14061.8	-7.58368	-1.39086	-4587.33	-13.0343	-2.42091	-7984.64
208	-22.2153	-3.45728	-11402.8	-4.83969	-0.877565	-2894.38	-17.2566	-2.68319	-8849.7		208	-16.4194	-4.37565	-14431.8	-6.04524	-1.10871	-3656.74	-14.3218	-2.66003	-8773.31
209	-22.206	-3.45584	-11398.1	-4.31677	-0.782745	-2581.65	-17.5519	-2.72912	-9001.18		209	-16.8296	-4.48497	-14792.3	-7.24741	-1.32919	-4383.92	-14.3826	-2.67133	-8810.59
210	-23.0511	-3.58737	-11831.9	-5.12438	-0.929187	-3064.64	-17.0316	-2.64821	-8734.31		210	-17.4008	-4.63719	-15294.4	-5.82662	-1.06861	-3524.49	-13.9768	-2.59595	-8561.97
211	-23.9402	-3.72573	-12288.2	-3.71767	-0.674113	-2223.36	-15.5314	-2.41496	-7965.01		211	-17.1042	-4.55815	-15033.7	-6.20834	-1.13862	-3755.39	-13.9835	-2.5972	-8566.1
212	-23.8048	-3.70466	-12218.7	-4.30702	-0.780978	-2575.82	-15.9065	-2.47328	-8157.37		212	-17.7129	-4.72036	-15568.7	-5.7734	-1.05885	-3492.3	-14.2668	-2.64982	-8739.65
213	-23.6799	-3.68522	-12154.6	-3.64236	-0.660457	-2178.32	-15.3752	-2.39067	-7884.9		213	-17.7388	-4.72726	-15591.5	-5.05533	-0.927155	-3057.94	-13.7126	-2.54689	-8400.15
214	-24.5511	-3.82079	-12601.7	-3.68069	-0.667407	-2201.24	-15.544	-2.41691	-7971.44		214	-18.0818	-4.81867	-15892.9	-5.14407	-0.94343	-3111.62	-13.6246	-2.53054	-8346.22
215	-24.6892	-3.84229	-12672.6	-3.98719	-0.722984	-2384.55	-14.9632	-2.3266	-7673.59		215	-18.4032	-4.90432	-16175.4	-6.24112	-1.14463	-3775.22	-13.9388	-2.5889	-8538.72
216	-24.2409	-3.77252	-12442.5	-3.83477	-0.695346	-2293.39	-15.0134	-2.3344	-7699.32		216	-18.6401	-4.96745	-16383.7	-5.36895	-0.984674	-3247.65	-13.7391	-2.5518	-8416.34
217	-24.7804	-3.85648	-12719.4	-3.71551	-0.673721	-2222.07	-14.945	-2.32377	-7664.26		217	-18.6934	-4.98166	-16430.5	-5.28482	-0.969244	-3196.76	-13.6459	-2.53449	-8359.25
218	-24.9579	-3.8841	-12810.5	-3.83113	-0.694686	-2291.21	-14.5442	-2.26145	-7458.7		218	-18.7236	-4.98971	-16457	-5.31276	-0.974368	-3213.66	-13.2009	-2.45184	-8086.67
219	-24.0858	-3.74838	-12362.9	-3.62592	-0.657476	-2168.49	-14.3787	-2.23571	-7373.83		219	-18.727	-4.99061	-16460	-5.08734	-0.933026	-3077.31	-13.1878	-2.44941	-8078.65
220	-23.721	-3.69162	-12175.7	-3.79979	-0.689003	-2272.47	-13.2563	-2.06121	-6798.27		220	-18.1787	-4.84449	-15978.1	-5.09404	-0.934255	-3081.36	-13.3252	-2.47494	-8162.84
221	-22.8766	-3.5602	-11742.2	-3.91326	-0.709578	-2340.33	-13.3498	-2.07573	-6846.18		221	-17.2888	-4.60734	-15195.9	-5.08077	-0.931821	-3073.33	-13.0089	-2.41619	-7969.07
222	-21.4261	-3.33446	-10997.7	-3.52775	-0.639675	-2109.78	-11.9786	-1.86252	-6142.98		222	-16.2875	-4.3405	-14315.8	-4.78083	-0.876812	-2891.9	-12.6194	-2.34385	-7730.49
223	-20.1504	-3.13594	-10343	-3.81512	-0.691783	-2281.64	-11.2822	-1.75426	-5785.89		223	-15.3618	-4.09381	-13502.2	-4.66503	-0.855574	-2821.85	-12.433	-2.30921	-7616.25
224	-18.3908	-2.86209	-9439.76	-3.73041	-0.676423	-2230.98	-10.4964	-1.63207	-5382.89		224	-14.2105	-3.787	-12490.3	-4.36507	-0.800561	-2640.41	-11.872	-2.20502	-7272.61
225	-16.3896	-2.55066	-8412.59	-3.36766	-0.610647	-2014.03	-9.66575	-1.50291	-4956.9		225	-12.7942	-3.40956	-11245.4	-3.81736	-0.70011	-2309.1	-11.7033	-2.1737	-7169.29
226	-14.4169	-2.24365	-7400.02	-3.25822	-0.590802	-1948.58	-8.6799	-1.34962	-4451.33		226	-11.6028	-3.09206	-10198.2	-3.90786	-0.716708	-2363.84	-11.1493	-2.0708	-6829.92
227	-12.6407	-1.96723	-6488.32	-3.06216	-0.555251	-1831.33	-7.87185	-1.22398	-4036.93		227	-10.2462	-2.73054	-9005.86	-3.38221	-0.620303	-2045.88	-10.5262	-1.95506	-6448.19
228	-10.5013	-1.63429	-5390.2	-2.71074	-0.491529	-1621.16	-6.74575	-1.04889	-3459.43		228	-8.65502	-2.3065	-7607.3	-3.24034	-0.594283	-1960.07	-9.82354	-1.82456	-6017.76
229	-8.92265	-1.3886	-4579.88	-2.86792	-0.52003	-1715.16	-6.3653	-0.98973	-3264.33		229	-7.63956	-2.03589	-6714.77	-2.60713	-0.478152	-1577.04	-8.7491	-1.625	-5359.57
230	-7.29247	-1.1349	-3743.13	-2.34984	-0.426089	-1405.33	-5.3613	-0.833619	-2749.44		230	-6.38662	-1.70199	-5613.5	-2.29622	-0.42113	-1388.97	-8.0593	-1.49688	-4937.01
231	-5.49034	-0.854441	-2818.12	-2.18418	-0.39605	-1306.25	-4.40263	-0.684557	-2257.81		231	-5.61429	-1.49617	-4934.66	-1.90405	-0.349206	-1151.75	-7.32732	-1.36093	-4488.61
232	-4.69315	-0.730378	-2408.93	-1.85105	-0.335645	-1107.02	-4.03018	-0.626646	-2066.8		232	-4.53548	-1.20867	-3986.45	-1.54478	-0.283315	-934.43	-6.3628	-1.18178	-3897.76
233	-3.60266	-0.560669	-1849.2	-1.96644	-0.356568	-1176.03	-3.44365	-0.535447	-1766.01		233	-3.74547	-0.998141	-3292.07	-1.37245	-0.251709	-830.188	-5.8343	-1.08362	-3574.01
234	-2.43217	-0.37851	-1248.4	-1.52939	-0.277319	-914.654	-3.04021	-0.472717	-1559.12		234	-2.88885	-0.769858	-2539.15	-0.81779	-0.149984	-494.677	-5.04978	-0.937912	-3093.42
235	-1.73531	-0.27006	-890.712	-1.41199	-0.256031	-844.443	-2.77893	-0.432091	-1425.12		235	-2.41325	-0.643114	-2121.12	-0.58642	-0.10755	-354.723	-4.48718	-0.833419	-2748.78
236	-1.23413	-0.192063	-633.463	-1.14917	-0.208375	-687.263	-2.54186	-0.395229	-1303.55		236	-1.95208	-0.520215	-1715.77	-0.21216	-0.0389105	-128.335	-3.86913	-0.718626	-2370.17
237	-0.94941	-0.147753	-487.32	-1.2686	-0.230031	-758.688	-2.18055	-0.33905	-1118.25		237	-1.71303	-0.45651	-1505.66	-0.02764	-0.00506922	-16.7193	-3.33932	-0.620223	-2045.62
238	-0.59846	-0.0931361	-307.182	-0.88639	-0.160726	-530.107	-2.06334	-0.320825	-1058.15		238	-1.30861	-0.348735	-1150.2	0.11926	0.0218725	72.1398	-2.94163	-0.546359	-1802
239	-0.35583	-0.0553765	-182.643	-0.90844	-0.164724	-543.294	-1.86337	-0.289732	-955.595		239	-1.20645	-0.32151	-1060.41	0.21253	0.0389783	128.558	-2.54058	-0.47187	-1556.32
240	-0.07063	-0.0109919	-36.2534	-0.8717	-0.158062	-521.322	-1.64857	-0.256333	-845.439		240	-0.98238	-0.261797	-863.46	0.26158	0.0479742	158.228	-2.20174	-0.408936	-1348.75
241	0.02716	0.00422681	13.9409	-0.89761	-0.162761	-536.817	-1.62214	-0.252224	-831.884		241	-0.92936	-0.247668	-816.858	0.40555	0.0743785	245.315	-1.91946	-0.356508	-1175.83
242	0.37131	0.0577856	190.589	-0.69369	-0.125784	-414.862	-1.276	-0.198403	-654.373		242	-0.78726	-0.209799	-691.96	0.62822	0.115217	380.007	-1.58	-0.293459	-967.885
243	0.37363	0.0581467	191.779	-0.6492	-0.117717	-388.255	-1.28614	-0.19998	-659.573		243	-0.64311	-0.171384	-565.259	0.517	0.0948186	312.731	-1.41874	-0.263507	-869.1
244	0.47983	0.0746742	246.29	-0.63971	-0.115996	-382.58	-1.19924	-0.186468	-615.008		244	-0.57925	-0.154366	-509.13	0.60703	0.11133	367.189	-1.32577	-0.24624	-812.147
245	0.58718	0.0913807	301.392	-0.55595	-0.100809	-332.487	-1.14169	-0.177519	-585.495		245	-0.40323	-0.107458	-354.418	0.67949	0.12462	411.02	-0.94151	-0.17487	-576.755
246	0.50338	0.0783392	258.378	-0.72038	-0.130624	-430.824	-1.15739	-0.179961	-593.546		246	-0.35224	-0.0938694	-309.6	0.69357	0.127202	419.537	-0.80251	-0.149053	-491.606
247	0.75604	0.11766	388.065	-0.54509	-0.0988393	-325.992	-1.02188	-0.15889	-524.052		247	-0.31496	-0.0839346	-276.833	0.83522	0.153181	505.22	-0.66572	-0.123646	-407.81
248	0.85739	0.133432	440.087	-0.57406	-0.104092	-343.317	-0.9617	-0.149533	-493.19		248	-0.18664	-0.0497382	-164.047	0.7301	0.133901	441.634	-0.57118	-0.106087	-349.897
249	0.87308	0.135874	448.14	-0.60921	-0.110466	-364.339	-0.8222	-0.127842	-421.65		249	-0.17453	-0.046511	-153.403	0.88468	0.162252	535.138	-0.40682	-0.07556	-249.212
250	0.89896	0.139902	461.424	-0.55538	-0.100705	-332.146	-0.91152	-0.141731	-467.456		250	-0.17061	-0.0454663	-149.957	0.95279	0.174743	576.338	-0.26636	-0.0494719	-163.168
251	0.84715	0.131839	434.831	-0.61743	-0.111957	-369.255	-0.81834	-0.127242	-419.67
252	0.86293	0.134295	442.931	-0.41249	-0.0747954	-246.69	-0.7958	-0.123738	-408.111
253	0.86256	0.134237	442.741	-0.53626	-0.0972382	-320.711	-0.76707	-0.11927	-393.378
254	0.94303	0.14676	484.045	-0.44447	-0.0805943	-265.816	-0.79249	-0.123223	-406.414
255	0.92983	0.144706	477.269	-0.49627	-0.089987	-296.795	-0.73914	-0.114928	-379.054
256	0.91081	0.141746	467.507	-0.55011	-0.0997496	-328.994	-0.75623	-0.117585	-387.819
257	0.94319	0.146785	484.127	-0.38714	-0.0701988	-231.53	-0.61373	-0.0954278	-314.74
258	0.90085	0.140196	462.394	-0.41698	-0.0756096	-249.376	-0.63344	-0.0984925	-324.848
259	0.77544	0.120679	398.023	-0.52181	-0.0946181	-312.069	-0.76836	-0.119471	-394.039
260	0.7985	0.124268	409.859	-0.45796	-0.0830404	-273.884	-0.70485	-0.109596	-361.469

### Sheet: LEM
Set 1								Set 2 (plotted)
WL	WT mdeg	WT delE	WT MRE	A109P mdeg	A109 delE	A109P MRE		WL (nm)	WT mdeg	WT delE	WT MRE	WL	A109 mdeg	A109 delE	A109 MRE
190	-3.21675	-0.352477	-1162.54	3.13365	0.412655	1361.02		190	20.9445	5.38901	17774	190	8.60528	2.72995	9003.93
191	-0.57948	-0.0634969	-209.425	-4.27105	-0.562434	-1855.02		190.5	18.587	4.78243	15773.4	191	17.3147	5.49294	18116.8
192	-6.52718	-0.71522	-2358.94	0.73813	0.0972008	320.588		191	16.0972	4.14181	13660.5	192	13.6934	4.34412	14327.8
193	5.22626	0.57267	1888.78	3.84458	0.506274	1669.79		191.5	10.5228	2.70752	8929.93	193	12.5443	3.97957	13125.4
194	1.69538	0.185772	612.714	7.03713	0.926686	3056.4		192	17.7407	4.56469	15055.3	194	13.6488	4.32997	14281.1
195	5.03117	0.551293	1818.28	-2.08066	-0.273992	-903.681		192.5	16.1664	4.15961	13719.2	195	14.9411	4.73994	15633.3
196	6.62484	0.725921	2394.23	-4.95057	-0.651917	-2150.15		193	19.006	4.89024	16129	196	9.68709	3.07315	10135.9
197	3.53908	0.387797	1279.03	-2.94421	-0.387709	-1278.74		193.5	26.028	6.697	22088	197	8.49196	2.694	8885.36
198	7.37915	0.808575	2666.84	-2.1519	-0.283373	-934.622		194	29.9339	7.70198	25402.7	198	5.14279	1.63151	5381.04
199	9.63561	1.05583	3482.33	-3.45123	-0.454476	-1498.95		194.5	26.8877	6.91821	22817.6	199	0.76766	0.243534	803.223
200	-6.17366	-0.676482	-2231.17	-4.33973	-0.571478	-1884.85		195	27.8752	7.17228	23655.6	200	-2.625	-0.832759	-2746.61
201	-13.2716	-1.45425	-4796.4	-8.7151	-1.14765	-3785.18		195.5	17.496	4.50171	14847.5	201	-5.95134	-1.88801	-6227.04
202	-22.8409	-2.50281	-8254.76	-9.49092	-1.24981	-4122.14		196	19.3202	4.97108	16395.6	202	-8.42077	-2.67142	-8810.88
203	-37.0397	-4.05865	-13386.2	-14.608	-1.92366	-6344.61		196.5	15.8586	4.08041	13458	203	-8.98042	-2.84896	-9396.45
204	-43.021	-4.71405	-15547.9	-18.8878	-2.48724	-8203.42		197	14.1123	3.63109	11976.1	204	-11.4943	-3.64647	-12026.8
205	-51.9525	-5.69272	-18775.7	-19.6258	-2.58443	-8523.95		197.5	16.1014	4.14288	13664	205	-12.8318	-4.07078	-13426.3
206	-56.6238	-6.20458	-20464	-23.2473	-3.06132	-10096.9		198	18.3425	4.71952	15565.9	206	-13.3729	-4.24244	-13992.4
207	-57.518	-6.30257	-20787.1	-22.5241	-2.96609	-9782.76		198.5	20.5725	5.2933	17458.4	207	-14.6999	-4.66342	-15380.9
208	-57.3632	-6.2856	-20731.2	-22.8408	-3.0078	-9920.33		199	17.7135	4.55767	15032.1	208	-14.4341	-4.5791	-15102.8
209	-54.5949	-5.98227	-19730.7	-21.792	-2.86969	-9464.81		199.5	13.0449	3.35646	11070.3	209	-13.88	-4.40331	-14523
210	-51.9839	-5.69616	-18787.1	-21.7627	-2.86582	-9452.05		200	4.58741	1.18034	3892.99	210	-13.2248	-4.19546	-13837.5
211	-50.1554	-5.49581	-18126.3	-20.6019	-2.71297	-8947.92		200.5	-2.3974	-0.616851	-2034.5	211	-13.1059	-4.15774	-13713.1
212	-48.3399	-5.29688	-17470.2	-20.1798	-2.65739	-8764.59		201	-9.68187	-2.49114	-8216.29	212	-13.3731	-4.2425	-13992.6
213	-47.477	-5.20232	-17158.3	-19.3691	-2.55063	-8412.48		201.5	-12.0747	-3.10682	-10246.9	213	-13.3036	-4.22046	-13919.9
214	-47.0589	-5.1565	-17007.2	-19.5624	-2.57608	-8496.42		202	-15.0536	-3.87329	-12774.9	214	-13.209	-4.19045	-13820.9
215	-46.7604	-5.1238	-16899.3	-19.2632	-2.53668	-8366.47		202.5	-16.9886	-4.37116	-14417	215	-12.9334	-4.10301	-13532.6
216	-46.7824	-5.1262	-16907.2	-19.0063	-2.50284	-8254.88		203	-18.7172	-4.81593	-15883.9	216	-12.5423	-3.97894	-13123.3
217	-47.328	-5.18599	-17104.4	-19.2997	-2.54148	-8382.32		203.5	-20.356	-5.23759	-17274.6	217	-12.7845	-4.05578	-13376.8
218	-47.7152	-5.22842	-17244.4	-19.1381	-2.5202	-8312.12		204	-22.9547	-5.90623	-19479.9	218	-12.758	-4.04737	-13349
219	-48.4202	-5.30567	-17499.2	-19.1096	-2.51645	-8299.75		204.5	-24.4325	-6.28647	-20734	219	-12.3854	-3.92917	-12959.2
220	-48.2679	-5.28898	-17444.1	-18.8756	-2.48563	-8198.11		205	-25.3513	-6.52288	-21513.8	220	-12.6398	-4.00987	-13225.4
221	-48.5077	-5.31525	-17530.8	-19.0573	-2.50956	-8277.03		205.5	-26.6877	-6.86674	-22647.9	221	-12.6163	-4.00242	-13200.8
222	-47.7542	-5.23269	-17258.5	-18.6287	-2.45312	-8090.87		206	-28.1632	-7.24638	-23900	222	-12.3731	-3.92526	-12946.3
223	-46.9268	-5.14203	-16959.4	-18.4002	-2.42303	-7991.63		206.5	-28.8396	-7.42042	-24474	223	-11.8729	-3.76658	-12422.9
224	-45.651	-5.00224	-16498.4	-17.9719	-2.36664	-7805.64		207	-29.5733	-7.6092	-25096.7	224	-11.6716	-3.70272	-12212.3
225	-43.8481	-4.80468	-15846.8	-17.1956	-2.2644	-7468.44		207.5	-30.0317	-7.72716	-25485.7	225	-11.2159	-3.55815	-11735.5
226	-41.6384	-4.56256	-15048.2	-16.6953	-2.19853	-7251.19		208	-30.0382	-7.72881	-25491.2	226	-10.7814	-3.42031	-11280.9
227	-39.0715	-4.28129	-14120.5	-15.4859	-2.03927	-6725.91		208.5	-29.6926	-7.6399	-25197.9	227	-10.112	-3.20795	-10580.5
228	-35.5804	-3.89874	-12858.8	-14.2284	-1.87368	-6179.76		209	-29.2167	-7.51746	-24794.1	228	-9.56822	-3.03544	-10011.5
229	-32.5474	-3.5664	-11762.7	-13.1627	-1.73333	-5716.88		209.5	-28.7336	-7.39315	-24384.1	229	-8.69161	-2.75734	-9094.26
230	-29.0366	-3.1817	-10493.9	-11.9654	-1.57567	-5196.87		210	-27.8695	-7.1708	-23650.7	230	-8.08966	-2.56638	-8464.43
231	-25.264	-2.76832	-9130.46	-10.7188	-1.41151	-4655.43		210.5	-26.843	-6.90671	-22779.7	231	-7.24629	-2.29883	-7581.99
232	-22.1507	-2.42717	-8005.3	-9.46438	-1.24632	-4110.61		211	-26.1997	-6.74117	-22233.7	232	-6.51466	-2.06672	-6816.46
233	-19.043	-2.08665	-6882.2	-8.45726	-1.1137	-3673.19		211.5	-25.3292	-6.51719	-21495	233	-5.70742	-1.81063	-5971.82
234	-15.7921	-1.73043	-5707.31	-7.27198	-0.957612	-3158.4		212	-24.6634	-6.34589	-20930	234	-5.00648	-1.58826	-5238.41
235	-13.0223	-1.42693	-4706.31	-6.18812	-0.814884	-2687.65		212.5	-24.1792	-6.2213	-20519.1	235	-4.38411	-1.39082	-4587.21
236	-10.4543	-1.14554	-3778.21	-5.35583	-0.705284	-2326.17		213	-23.6845	-6.094	-20099.2	236	-3.86796	-1.22708	-4047.15
237	-8.55949	-0.937911	-3093.42	-4.75311	-0.625914	-2064.39		213.5	-23.4589	-6.03596	-19907.8	237	-3.57357	-1.13369	-3739.12
238	-6.49208	-0.711373	-2346.25	-3.82186	-0.503283	-1659.93		214	-23.3131	-5.99846	-19784.1	238	-3.01418	-0.956224	-3153.82
239	-5.1252	-0.561597	-1852.26	-3.30066	-0.434648	-1433.56		214.5	-23.1117	-5.94664	-19613.2	239	-2.54692	-0.807989	-2664.91
240	-3.98986	-0.437191	-1441.94	-2.86272	-0.376978	-1243.35		215	-23.1912	-5.96708	-19680.6	240	-2.27663	-0.722242	-2382.1
241	-2.95843	-0.324172	-1069.18	-2.44577	-0.322072	-1062.26		215.5	-23.2176	-5.97389	-19703.1	241	-2.09058	-0.663219	-2187.43
242	-1.99955	-0.219102	-722.642	-1.99756	-0.263049	-867.589		216	-23.156	-5.95804	-19650.8	242	-1.71247	-0.543267	-1791.8
243	-1.44898	-0.158773	-523.665	-1.79539	-0.236426	-779.781		216.5	-23.1212	-5.94907	-19621.2	243	-1.60938	-0.510562	-1683.94
244	-0.96141	-0.105347	-347.456	-1.58389	-0.208575	-687.922		217	-23.2059	-5.97088	-19693.2	244	-1.45836	-0.462653	-1525.92
245	-0.56786	-0.0622236	-205.226	-1.38162	-0.181939	-600.071		217.5	-23.2398	-5.9796	-19721.9	245	-1.37467	-0.436103	-1438.35
246	-0.32172	-0.0352527	-116.27	-1.34378	-0.176956	-583.636		218	-23.3012	-5.99539	-19774	246	-1.31883	-0.418388	-1379.93
247	-0.12181	-0.0133474	-44.0224	-1.13538	-0.149513	-493.123		218.5	-23.4119	-6.02387	-19867.9	247	-1.23352	-0.391324	-1290.66
248	0.07977	0.00874084	28.8291	-1.11469	-0.146788	-484.137		219	-23.3928	-6.01896	-19851.7	248	-1.14508	-0.363267	-1198.13
249	0.18405	0.0201674	66.5161	-0.93064	-0.122552	-404.199		219.5	-23.4256	-6.02739	-19879.5	249	-1.11924	-0.35507	-1171.09
250	0.21573	0.0236387	77.9653	-0.92966	-0.122422	-403.774		220	-23.5007	-6.04673	-19943.3	250	-1.06184	-0.33686	-1111.03
251	0.2494	0.0273281	90.1337	-0.85427	-0.112495	-371.03		220.5	-23.4895	-6.04385	-19933.8
252	0.26383	0.0289093	95.3487	-0.92484	-0.121788	-401.68		221	-23.4349	-6.0298	-19887.5
253	0.30004	0.0328771	108.435	-0.76622	-0.1009	-332.788		221.5	-23.3343	-6.00391	-19802.1
254	0.34056	0.0373171	123.079	-0.76426	-0.100642	-331.937		222	-23.2548	-5.98346	-19734.6
255	0.39596	0.0433875	143.101	-0.76537	-0.100788	-332.419		222.5	-23.1929	-5.96753	-19682.1
256	0.26993	0.0295777	97.5533	-0.79455	-0.10463	-345.092		223	-22.9894	-5.91516	-19509.4
257	0.40933	0.0448526	147.933	-0.68622	-0.090365	-298.042		223.5	-22.7462	-5.8526	-19303
258	0.28193	0.0308926	101.89	-0.62834	-0.0827431	-272.903		224	-22.5051	-5.79055	-19098.4
259	0.26698	0.0292545	96.4872	-0.74171	-0.0976723	-322.143		224.5	-22.1235	-5.69237	-18774.6
260	0.26479	0.0290145	95.6957	-0.76746	-0.101063	-333.326		225	-21.7956	-5.608	-18496.3
								225.5	-21.3864	-5.50272	-18149.1
								226	-20.9544	-5.39156	-17782.5
								226.5	-20.3909	-5.24656	-17304.2
								227	-19.7387	-5.07875	-16750.7
								227.5	-19.082	-4.90979	-16193.5
								228	-18.3736	-4.72751	-15592.3
								228.5	-17.6176	-4.533	-14950.7
								229	-16.7099	-4.29944	-14180.4
								229.5	-15.8181	-4.06998	-13423.6
								230	-15.015	-3.86335	-12742.1
								230.5	-14.1968	-3.65282	-12047.7
								231	-13.3057	-3.42355	-11291.5
								231.5	-12.5018	-3.2167	-10609.3
								232	-11.6855	-3.00668	-9916.63
								232.5	-10.9768	-2.82432	-9315.16
								233	-10.2507	-2.63751	-8699.03
								233.5	-9.42905	-2.42609	-8001.74
								234	-8.70836	-2.24066	-7390.14
								234.5	-8.01631	-2.06259	-6802.84
								235	-7.32372	-1.88439	-6215.1
								235.5	-6.61719	-1.7026	-5615.52
								236	-5.92251	-1.52386	-5026
								236.5	-5.36619	-1.38072	-4553.89
								237	-4.86735	-1.25237	-4130.56
								237.5	-4.36349	-1.12272	-3702.97
								238	-3.87446	-0.996896	-3287.96
								238.5	-3.40077	-0.875018	-2885.98
								239	-3.06005	-0.787351	-2596.84
								239.5	-2.73841	-0.704592	-2323.88
								240	-2.40416	-0.618591	-2040.24
								240.5	-2.08914	-0.537536	-1772.9
								241	-1.86616	-0.480162	-1583.67
								241.5	-1.66363	-0.428051	-1411.8
								242	-1.45581	-0.374579	-1235.44
								242.5	-1.21459	-0.312513	-1030.73
								243	-1.05485	-0.271412	-895.172
								243.5	-0.85224	-0.219281	-723.233
								244	-0.677689	-0.174369	-575.104
								244.5	-0.550382	-0.141613	-467.069
								245	-0.376554	-0.0968872	-319.553
								245.5	-0.384006	-0.0988045	-325.877
								246	-0.335035	-0.0862044	-284.319
								246.5	-0.310221	-0.0798197	-263.261
								247	-0.303495	-0.0780891	-257.554
								247.5	-0.274241	-0.0705621	-232.728
								248	-0.225564	-0.0580375	-191.419
								248.5	-0.158113	-0.0406825	-134.179
								249	-0.0755595	-0.0194414	-64.1217
								249.5	-0.0373706	-0.00961544	-31.7137
								250	0.0425849	0.0109571	36.1386

### Sheet: Sample data
Domain	Set	Mutant	MW (Da)	# AA	MRW (g/mol)	Conc. (mg/mL)	Multiplier to convert from mdeg to delE
CD	1	WT	6436	55	119.185	0.2322	0.155626
		G201W	6565.53	55	121.584	0.2033	0.181327
		V229G	6394.29	55	118.413	0.2309	0.155488
	2	WT	6436	55	119.185	0.1356	0.266493
		G201W	6565.53	55	121.584	0.201	0.183402
		V229G	6394.29	55	118.413	0.1933	0.185733
LEM	1	WT	5613.66	50	114.564	0.317	0.109576
		A109P	5639.7	50	115.096	0.265	0.131685
	2	WT	5613.66	50	114.564	0.135	0.2573
		A109P	5639.7	50	115.096	0.11	0.317242

### Sheet: BeStSel results
CD Set 1:
Sample	% helix	% antiparallel	% parallel	% turn	% other
CD-WT	18.4	23.9	0	14.8	42.9
G201W	1.1	37.2	0	15.5	46.1
V229G	13.8	22.8	0	14.7	48.7
CD Set 2:
Sample	% helix	% antiparallel	% parallel	% turn	% other
CD-WT	28.3	21	5	6.5	39.2
G201W	2.9	31	0	17.5	48.6
V229G	16.4	20.1	4.9	11.7	47
LEM Set 1:
Sample	% helix	% antiparallel	% parallel	% turn	% other
WT	34.3	17.1	0	9.9	38.6
A109P	15.3	16.1	1.9	17.4	49.3
LEM Set 2:
Sample	% helix	% antiparallel	% parallel	% turn	% other
WT	47.3	9.2	0	8.1	35.4
A109P	24.6	6.8	2.9	12.5	53.1
Results are shown for the wavelength range 190-250 nm
